# Viral rewiring of APC/C-CDC20 drives Aurora B hyperubiquitination, mitotic regression and polyploidy

**DOI:** 10.64898/2026.02.13.705602

**Authors:** Shikha Srivastava, Debkanya Sengupta, Yllza Jasiqi, Vanessa R. Povolo, Michael Bauer, Mathieu Hubert, Uta Haselmann, Martin Schneider, Dominic Helm, Urs F. Greber, Vibhu Prasad

## Abstract

Cytokinesis requires elaborate processes in the midbody, including the timely inactivation of Aurora B kinase (AurB) and membrane fission to separate the daughter cells. Here, we show that human adenovirus (AdV) perturbs midbody function, prevents daughter separation and induces cytoplasmic regression of both cancer cells and primary diploid human airway basal cells resulting in polyploidy. Infected cells undergo cleavage furrow regression after midbody formation driven by the viral protein E4orf4 independently of E4orf4 interaction with protein phosphatase 2A. The co-activator of the anaphase-promoting complex/cyclosome (APC/C), CDC20 is upregulated in AdV infection and required for regression. E4orf4 directly interacts with CDC20 and redirects the E3-ubiquitin ligase APC/C-CDC20 towards AurB, promoting hyperubiquitination and premature extraction of AurB from the midbody. Loss of midbody-associated AurB coincides with midbody collapse and furrow regression. Our findings reveal a previously unrecognized APC/C-CDC20-dependent pathway controlling late cytokinesis through AurB extraction from the midbody.
