## Supplementary material for "Viral rewiring of APC/C-CDC20 drives Aurora B hyperubiquitination, mitotic regression and polyploidy": Table S1: Proteins identified in GFP-E4orf4 proteomics

### Sheet: Sheet1
Gene names	logFC_of_imputed_values	adj.P.Val_of_imputed_values	minus Log(p-value)
Ad Packaging P3	17.3168	9.69E-08	7.01368
Ad core	16.0186	1.70E-06	5.76955
Ad Packaging P1	14.1349	4.91E-06	5.30892
GFP	13.7422	2.95E-06	5.53018
Ad E1B 55K	13.5047	2.96E-07	6.52871
Ad DBP	12.2454	2.96E-07	6.52871
Ad E4orf4	12.1877	1.17E-07	6.93181
Ad pre-hexon	11.9248	3.29E-05	4.4828
Ad I-leader	11.8601	1.17E-07	6.93181
Ad penton	11.821	2.96E-07	6.52871
PGAM5	11.7976	1.78E-06	5.74958
Ad pre-hexon	11.6395	1.16E-05	4.93554
Ad fiber	11.5554	2.95E-06	5.53018
Ad L4-33K	10.4927	5.15E-06	5.28819
Ad IIIa	10.2808	4.98E-07	6.30277
Ad shutoff	10.162	4.22E-05	4.37469
PPP2R1A	9.59962	2.95E-06	5.53018
GIGYF2	9.56281	9.75E-06	5.011
EIF4E2	9.49182	4.34E-05	4.36251
ZNF598	8.78077	4.98E-06	5.30277
Ad pre-pVI	8.75985	1.50E-05	4.82391
Ad E3 14.5	8.60481	1.25E-05	4.90309
GNL3L	8.41071	9.75E-06	5.011
SLC25A10	8.15982	9.75E-06	5.011
NKRF	8.14256	2.95E-06	5.53018
Ad protease	8.00304	1.19E-05	4.92445
Ad pre-term	7.87036	3.73E-05	4.42829
CAPNS1	7.75647	0.000140299	3.85295
CBR1	7.75172	6.18E-06	5.20901
Ad hexon	7.73806	9.32E-06	5.03058
KPNA4	7.68743	9.32E-06	5.03058
SNRNP70	7.5736	9.75E-06	5.011
Ad hexon	7.14634	3.89E-05	4.41005
SMN1	6.89499	1.14E-05	4.9431
RALY	6.88358	4.97E-05	4.30364
PPP2R2A	6.76126	1.78E-06	5.74958
Ad hexon	6.70658	8.27E-06	5.08249
MRPS25	6.52607	4.97E-05	4.30364
CMPK1	6.52258	0.000140299	3.85295
SRSF9	6.37828	4.46E-05	4.35067
PPP2R2D	6.37266	1.14E-05	4.9431
ATAD3B	6.35893	1.14E-05	4.9431
TMEM33	6.2059	5.91E-06	5.22841
RRS1	6.17153	5.68E-05	4.24565
MRPL11	6.0852	1.55E-05	4.80967
CASP8	6.01777	5.89E-05	4.22988
PKP4	5.93815	7.45E-05	4.12784
MRPL43	5.93547	5.78E-05	4.23807
SNRPA1	5.86125	4.35E-05	4.36151
KIAA0020	5.86081	0.000491159	3.30878
PPL	5.79948	3.29E-05	4.4828
KPNA3	5.76459	0.000507242	3.29478
STRBP	5.70156	8.59E-05	4.06601
DDX27	5.60121	0.000422566	3.37411
SERPINB3	5.54558	0.000107541	3.96843
SORD	5.4591	4.34E-05	4.36251
ADK	5.37985	7.94E-05	4.10018
MYBBP1A	5.33733	0.00157505	2.80271
EIF3G	5.31037	3.89E-05	4.41005
SLC1A5	5.30415	5.98E-05	4.2233
KPNA6;KPNA1;KPNA5	5.25796	7.17E-05	4.14448
CNNM4	5.23673	0.00022939	3.63943
NOL9	5.14053	0.00027132	3.56652
ACTL6A	5.136	0.000255992	3.59177
TSFM	4.99483	0.000165283	3.78177
Ad shutoff	4.98795	0.000160835	3.79362
CLUH	4.96736	0.000176729	3.75269
WDR61	4.93671	7.17E-05	4.14448
CHORDC1	4.87473	0.000121589	3.91511
VASP	4.8089	0.000145999	3.83565
PRPF40A	4.77926	5.68E-05	4.24565
RICTOR	4.77551	0.0513144	1.28976
FARS2	4.77344	0.00167327	2.77643
MGST3	4.71845	0.000100766	3.99669
GYS1	4.70198	0.0857908	1.06656
RHOG	4.68461	0.000775626	3.11035
CACNG6	4.65894	9.32E-06	5.03058
CAPN1	4.60005	0.000795426	3.0994
WDR12	4.56478	0.000121049	3.91704
PAPSS2	4.53686	0.000223582	3.65056
HNRNPUL2	4.48469	6.15E-05	4.21112
GNL2	4.4739	0.000896493	3.04745
BOP1	4.44756	0.000491159	3.30878
SEC24B;SEC24A	4.43954	4.99E-05	4.3019
CDC20	4.3393	9.16E-05	4.0381
PHLDB2	4.33636	0.000223617	3.6505
SUGT1	4.31266	0.000645151	3.19034
FTSJ3	4.28561	0.0028929	2.53867
LGALS7	4.24637	0.000160835	3.79362
SERPINB8;SERPINB9;SERPINB1;SERPINI2	4.19548	9.16E-05	4.0381
WRN	4.19211	0.177421	0.750995
MAP7D2	4.16864	0.000787291	3.10386
MTCH2	4.16752	0.000447733	3.34898
SIN3A	4.16552	0.000320324	3.49441
PLEKHA7	4.14392	0.000223582	3.65056
ANKFY1	4.13222	0.000111358	3.95328
LAS1L	4.10308	0.000320324	3.49441
PPIH	4.09713	9.63E-05	4.01637
SLTM	4.08747	0.000311165	3.50701
PARD3	4.07387	0.00254187	2.59485
CNNM3	3.99726	0.000206498	3.68508
CTBP1;CTBP2	3.92449	0.00044569	3.35097
DIAPH1	3.87911	0.000109958	3.95877
KIAA1324	3.87481	0.000935552	3.02893
YARS2	3.83826	0.000196702	3.70619
SRRM1	3.82562	0.000140299	3.85295
RAB21	3.81027	0.0192814	1.71486
NOP16	3.79983	0.000140299	3.85295
PPM1G	3.7888	0.00061665	3.20996
WARS	3.73999	0.000164097	3.7849
SNRPB2;SNRPA	3.73124	8.43E-05	4.07417
CNDP2	3.69179	0.0110695	1.95587
XRN2	3.62025	0.000320324	3.49441
TANC2	3.59609	0.00100241	2.99896
DNAJC10	3.58825	7.60E-05	4.11919
USP9X	3.57421	0.00160919	2.79339
NUMA1	3.55367	0.000223582	3.65056
UBR5	3.54987	0.00292192	2.53433
EBNA1BP2	3.5226	0.000442475	3.35411
KRT2	3.50791	0.00273994	2.56226
ZFR	3.50568	0.000252874	3.5971
RNF213	3.50455	0.000145999	3.83565
CASK	3.47895	0.00268479	2.57109
GTPBP4	3.47729	0.0422517	1.37416
ATP6V1B2	3.46347	0.00035395	3.45106
MMTAG2	3.4348	0.000371562	3.42997
UBE3C	3.41901	0.000252894	3.59706
RBM25	3.41571	0.00019134	3.71819
ATAD3A	3.41283	0.00611937	2.21329
SMARCA5;SMARCA1	3.38957	0.00207299	2.6834
PRRC2B	3.3441	0.00156977	2.80416
IPO8	3.22714	0.000599877	3.22194
RPS29	3.21966	0.00014105	3.85063
AP2M1	3.1568	0.00199824	2.69935
NAP1L1	3.15275	7.19E-05	4.14327
LTF	3.05181	0.0108054	1.96636
PDE12	3.03442	0.00544494	2.26401
KIF7	3.00995	0.0023886	2.62186
RPF2	2.94479	0.0025674	2.59051
RAB8A	2.91856	0.000599877	3.22194
RBMX;RBMXL1	2.82461	0.000163016	3.78777
HMGB2	2.82053	0.000371562	3.42997
USP15	2.81898	0.00384075	2.41558
PES1	2.80799	0.00292192	2.53433
HNRNPC;HNRNPCL4;HNRNPCL1;HNRNPCL3;HNRNPCL2	2.80457	0.000233882	3.631
HMGB1;HMGB1P1	2.79521	0.000892628	3.04933
EIF3A	2.75234	0.000107864	3.96712
HNRNPL	2.74159	0.00213658	2.67028
RBM19	2.72264	0.0206754	1.68455
AHR	2.7109	8.93E-05	4.04915
PLEKHA6	2.70507	0.0206489	1.6851
SRRT	2.68766	0.000778187	3.10892
FLII	2.68328	0.0518016	1.28566
RAB11FIP2;RAB11FIP1	2.67243	0.00457277	2.33982
IGHMBP2	2.60398	0.00274605	2.56129
SUPT6H	2.58563	0.00408564	2.38874
DDX41	2.57622	0.00250003	2.60205
PCID2	2.57327	0.00213658	2.67028
EIF5A	2.56923	0.00123796	2.90729
CHD1	2.569	0.0100412	1.99821
ABCD3	2.5355	0.00373732	2.42744
OAS3	2.48115	0.000507242	3.29478
CSNK2A1;CSNK2A3	2.47115	0.000421145	3.37557
PTRF	2.4617	0.0551428	1.25851
EIF3F	2.45322	0.00384964	2.41458
FBL	2.4201	0.119606	0.922247
HNRNPDL	2.4096	0.00167768	2.77529
TSR1	2.39108	0.121971	0.913742
SNTB2	2.38071	0.00268776	2.57061
SKIV2L2	2.37787	0.000362458	3.44074
LUC7L3	2.34899	0.0028929	2.53867
WDR77	2.348	0.000223582	3.65056
ADAR	2.34555	0.00272359	2.56486
ALB	2.32716	0.0240595	1.61871
CTTN	2.32297	0.00159901	2.79615
CENPJ	2.31601	0.0223676	1.65038
SNRNP200	2.31231	0.0056188	2.25036
SMARCA4	2.28088	0.0183657	1.73599
NAT10	2.26848	0.305031	0.515657
RSL1D1	2.24831	0.052282	1.28165
DLG5	2.20409	0.00430579	2.36595
NSF	2.18643	0.0241163	1.61769
CLASP2	2.18124	0.00321146	2.4933
CARS	2.16544	0.019182	1.71711
EIF3E	2.16254	0.0707988	1.14997
EIF3L	2.16093	0.00660843	2.1799
SART3	2.15273	0.00208654	2.68057
TXNDC5	2.14952	0.00296663	2.52774
POFUT1	2.12768	0.0450189	1.3466
PKP2	2.11462	0.0243714	1.61312
MTA2	2.09891	0.0523069	1.28144
RRP12	2.09343	0.0168726	1.77282
PRPF6	2.06846	0.0178254	1.74896
GRSF1	2.05573	0.0051844	2.2853
HUWE1	2.0388	0.00275406	2.56003
SRSF7	2.03215	0.00107862	2.96713
BRIX1	2.01952	0.0415238	1.3817
DIS3L	1.99153	0.015789	1.80165
ACADVL	1.98212	0.0317249	1.4986
PHB2	1.98025	0.00189426	2.72256
KIAA0391	1.97001	0.00621957	2.20624
PYGL	1.9601	0.00292899	2.53328
RRM1	1.94029	0.116704	0.932914
RBM15	1.93565	0.00804543	2.09445
MAP7	1.92222	0.0206069	1.68599
PHB	1.91592	0.0974388	1.01127
MYH10	1.91218	0.0155461	1.80838
OPA1	1.90067	0.00847586	2.07182
EIF3C;EIF3CL	1.89296	0.00772664	2.11201
PRPF8	1.84708	0.0167005	1.77727
RBM4;RBM4B	1.84507	0.00366665	2.43573
HNRNPA2B1	1.83004	0.0114138	1.94257
CMTR1	1.77454	0.00883352	2.05387
DRG2	1.73113	0.00575069	2.24028
IPO4	1.72981	0.0375039	1.42592
MAT2A	1.70316	0.0699633	1.15513
MYO18A	1.63627	0.0670941	1.17332
RBM39	1.62546	0.0513144	1.28976
SF3B1	1.62233	0.00728899	2.13733
DYNLL1	1.60754	0.00292507	2.53386
MYO10	1.59614	0.00951524	2.02158
CTR9	1.59589	0.145651	0.836686
GSTO1	1.59471	0.0100498	1.99784
IDE	1.59314	0.0214976	1.66761
AP1M1	1.56701	0.0829867	1.08099
MARK2	1.56551	0.0691844	1.15999
AHSA1	1.5531	0.00296663	2.52774
ELAC2	1.54001	0.279657	0.553375
MOGS	1.51914	0.0554715	1.25593
NAA15	1.51728	0.00698269	2.15598
EIF3I	1.51695	0.0708787	1.14948
ASNS	1.50614	0.0361075	1.4424
PSAT1	1.48703	0.0228741	1.64066
ALG1	1.48275	0.18723	0.727625
PITRM1	1.48107	0.0513144	1.28976
MATR3	1.46599	0.00257862	2.58861
POLR3B	1.46595	0.0173154	1.76157
PRPF3	1.45885	0.0375039	1.42592
TLE3	1.45735	0.00734867	2.13379
DDX21	1.43584	0.114602	0.940808
PPP6C	1.42448	0.230105	0.638074
LUC7L2	1.41602	0.0371131	1.43047
NCKAP1	1.40721	0.0402185	1.39557
GNL3	1.40447	0.0257351	1.58947
MCM5	1.38575	0.00842304	2.07453
DHX16	1.37688	0.10705	0.970415
DDX55	1.37551	0.243709	0.613128
HADH	1.37296	0.0249992	1.60207
ELP3	1.37291	0.0141537	1.84913
MRPL48	1.36323	0.356384	0.448082
KHDRBS1	1.35546	0.268455	0.571129
NOP58	1.35458	0.0862829	1.06408
HNRNPR	1.34768	0.012818	1.89218
NIPSNAP1	1.33047	0.0119441	1.92285
HNRNPAB	1.32621	0.0689826	1.16126
ADNP	1.32078	0.138604	0.858225
PSMD1	1.31938	0.196115	0.707488
XPO1	1.31384	0.0863956	1.06351
IPO7	1.30998	0.168305	0.773902
PSMD3	1.30427	0.0187705	1.72652
SLC25A5	1.30417	0.0531217	1.27473
DDX18	1.29825	0.18277	0.738096
MX1	1.29716	0.0332637	1.47803
PPAN	1.29426	0.121651	0.914883
PSMA2	1.29367	0.264327	0.577858
ABCE1	1.29147	0.0614859	1.21122
GOT2	1.27144	0.164099	0.784895
MYH9	1.27137	0.0197197	1.7051
HARS;HARS2	1.25742	0.0398069	1.40004
RBM28	1.25721	0.133559	0.874328
SUCLG1	1.25622	0.00772664	2.11201
CDC73	1.25356	0.0340607	1.46775
IMPDH2	1.25312	0.235613	0.6278
PRIM2	1.24083	0.0381723	1.41825
C9orf106	1.23884	0.0216293	1.66496
DDX28	1.2387	0.251133	0.600097
NAA50	1.23328	0.0422351	1.37433
PPP2CA;PPP2CB	1.20816	0.00957331	2.01894
ARF1;ARF3	1.18891	0.116704	0.932914
TPM3	1.17814	0.28399	0.546697
NOP56	1.17375	0.14128	0.849919
PLEC	1.17088	0.106498	0.972658
PDIA4	1.15784	0.0333519	1.47688
EIF3B	1.14372	0.0208501	1.68089
TCERG1	1.13657	0.0318816	1.49646
PURA	1.13311	0.344317	0.463041
MRPS17	1.12935	0.165071	0.782329
SUPT16H	1.12606	0.262566	0.580761
MYH14	1.12291	0.0127593	1.89417
CTPS1	1.11971	0.0272074	1.56531
SERPINB6	1.11256	0.137821	0.860686
EIF3D	1.11199	0.0464467	1.33305
POLR2B	1.10796	0.0214764	1.66804
BANF1	1.09748	0.0846623	1.07231
MYL12A;MYL12B	1.09579	0.0343035	1.46466
NCCRP1	1.09052	0.394262	0.404216
HDAC2	1.0819	0.254415	0.594457
NRD1	1.08059	0.25822	0.588011
NMD3	1.07944	0.0343553	1.46401
IK	1.07479	0.0526484	1.27861
DHX30	1.07188	0.272348	0.564876
NUP155	1.06198	0.0852254	1.06943
HAT1	1.06144	0.130676	0.883805
HSPA1B;HSPA1A	1.05892	0.0190369	1.7204
HERC5	1.04535	0.0935223	1.02908
PSMB6	1.04365	0.0959995	1.01773
CAD	1.03631	0.0222427	1.65281
CMAS	1.03506	0.494025	0.306251
ZC3HAV1	1.03421	0.0241118	1.61777
MRPL28	1.03304	0.425845	0.370749
SRP68	1.03256	0.0284012	1.54666
PDXK	1.0309	0.0475174	1.32315
CKAP4	1.02728	0.119621	0.922192
DDX39B;DDX39A	1.01594	0.0496259	1.30429
FABP5	1.01108	0.169333	0.771259
COPG1	1.00447	0.359041	0.444856
SERPINB12	1.00052	0.440517	0.356038
EFTUD2	1.00047	0.0939805	1.02696
VARS	0.993822	0.0361154	1.44231
MRPL23	0.989961	0.227696	0.642645
NUTF2	0.987269	0.133742	0.873733
SMARCAD1	0.983138	0.0551428	1.25851
LARS	0.982595	0.0247688	1.6061
FSCN1	0.981549	0.0675432	1.17042
PAK2;PAK1;PAK3	0.971349	0.0471906	1.32614
TBC1D4	0.970742	0.0845762	1.07275
MRPL41	0.968251	0.0691844	1.15999
GBE1	0.963009	0.0427899	1.36866
CUL4A;CUL4B	0.962676	0.236934	0.625373
CCDC86	0.955711	0.0518805	1.285
COPA	0.950293	0.0626436	1.20312
ZNF91;ZNF702P;ZNF845;ZNF808;ZFP62;ZNF229;ZKSCAN7;ZNF761;ZNF888;ZNF28;ZNF816;ZNF485;ZNF813;ZNF578;ZNF599;ZNF701;ZNF765;ZNF468;ZNF320;ZNF525;ZSCAN21;ZNF860	0.947508	0.135783	0.867153
ILF3	0.945769	0.1067	0.971834
CHD4	0.925961	0.366772	0.435604
TWF1	0.914559	0.135831	0.867001
SEC11A	0.914522	0.0500292	1.30078
ARPC1B	0.909768	0.0317249	1.4986
ALDH18A1	0.907932	0.0427899	1.36866
RPL18	0.899615	0.501373	0.299839
CAPZB	0.888251	0.111175	0.953994
COPB1	0.887763	0.0996363	1.00158
MARK3	0.886463	0.177421	0.750995
CS	0.886151	0.193689	0.712896
SRPK1	0.884633	0.38927	0.409749
ATP1A1;ATP1A3	0.881557	0.0716701	1.14466
MRTO4	0.88101	0.192566	0.715421
CORO1C	0.874724	0.0666037	1.1765
PRMT1	0.874104	0.117339	0.930557
NUDT21	0.873964	0.0575031	1.24031
DHX37	0.870964	0.247464	0.606487
C11orf98	0.867764	0.390479	0.408402
PFKP	0.865536	0.0711007	1.14813
MAP4K4;MINK1;TNIK	0.855029	0.086163	1.06468
BASP1	0.852481	0.309342	0.509561
POR	0.851871	0.305294	0.515281
SRM	0.842417	0.10802	0.966497
DYNC1H1	0.839405	0.0380504	1.41964
BCLAF1	0.837226	0.106476	0.972749
MRPL3	0.833447	0.102533	0.989135
RPL10	0.83325	0.40805	0.389286
ABCF2	0.832772	0.181583	0.740924
PSMD11	0.829082	0.259698	0.585532
SMU1	0.823482	0.0655503	1.18343
EIF3M	0.821502	0.335813	0.473903
RPL14	0.817172	0.363323	0.439707
FAM129B	0.816586	0.237387	0.624543
CYB5R3	0.813802	0.131106	0.882377
GSPT2	0.808011	0.228478	0.641155
BAG2	0.796956	0.113873	0.943581
LARS2	0.795507	0.0570148	1.24401
HNRNPF	0.791751	0.0523633	1.28097
RPN1	0.788049	0.0524392	1.28034
MRPS9	0.785541	0.211771	0.674133
RPS9	0.785199	0.415776	0.38114
SLC25A6	0.782627	0.168449	0.77353
HADHB	0.771588	0.0573233	1.24167
IKBKAP	0.770813	0.111327	0.953399
RPL18A	0.765582	0.447251	0.349448
SRSF11	0.761533	0.372584	0.428776
CSTF1	0.758327	0.10256	0.989021
RPL35	0.743297	0.500717	0.300407
MRPS22	0.740236	0.132298	0.878447
PMPCA	0.738888	0.224954	0.647906
PLK1	0.73838	0.153697	0.813334
WDR1	0.72928	0.120452	0.919187
TCOF1	0.725231	0.35244	0.452915
TRAP1	0.724293	0.106639	0.972086
RPL8	0.723544	0.384773	0.414795
METAP2	0.718271	0.115887	0.935966
SEC13	0.713165	0.445824	0.350837
SLC25A3	0.710181	0.247464	0.606487
MLKL	0.708561	0.320969	0.493537
ZNF622	0.70692	0.185632	0.731347
HSPA4L	0.705243	0.374042	0.427079
DIMT1	0.704674	0.613047	0.212506
DCD	0.7013	0.446096	0.350571
ATIC	0.689748	0.0939983	1.02688
P4HA1	0.687415	0.158575	0.799766
YTHDF3;YTHDF1	0.68664	0.138604	0.858225
RPL21	0.682659	0.477071	0.321417
ETFA	0.682323	0.25805	0.588297
HSPA4	0.677967	0.293112	0.532966
U2AF2	0.676121	0.162106	0.7902
KIF5B	0.672152	0.1674	0.776244
SEC23A	0.670281	0.140698	0.851712
CLIC1	0.668117	0.243709	0.613128
SRSF6;SRSF4	0.667801	0.229983	0.638304
RPL22	0.663338	0.302118	0.519824
PGM1	0.662725	0.245426	0.610079
RPS8	0.655484	0.417425	0.379422
SRSF1	0.655359	0.278838	0.554648
MRPL47	0.650967	0.297204	0.526946
RPS6	0.649991	0.538895	0.268496
TARS	0.645879	0.131106	0.882377
DDX5	0.642792	0.164318	0.784314
RPL7	0.641559	0.435736	0.360777
SBSN	0.640681	0.695157	0.157917
MYL1;MYL3	0.640494	0.121629	0.914962
MCM2	0.639793	0.277654	0.556496
OLA1	0.638465	0.222827	0.652032
PRKCI	0.637353	0.148345	0.828728
HK1	0.634483	0.131106	0.882377
TYMS	0.63271	0.382233	0.417671
SSBP1	0.632561	0.109888	0.95905
APC	0.626652	0.447251	0.349448
AIFM1	0.626103	0.316324	0.499867
RPS14	0.616714	0.310401	0.508077
UGGT1	0.60077	0.152637	0.81634
RPL7A	0.600229	0.570582	0.243682
ACLY	0.59345	0.168449	0.77353
EEF2	0.593396	0.162106	0.7902
CAPN2	0.58786	0.486602	0.312826
RPL27A	0.586256	0.526121	0.278915
DHX15	0.585449	0.114188	0.942378
CLTC	0.582627	0.229983	0.638304
YBX3	0.574843	0.477333	0.321179
UNG	0.573941	0.300209	0.522577
MYL6	0.570896	0.25805	0.588297
C7orf50	0.567985	0.39607	0.402228
RAB11A;RAB11B	0.566675	0.405641	0.391858
RUVBL1	0.564472	0.291247	0.535739
RPS13	0.563834	0.515691	0.287611
NMT1	0.554381	0.467931	0.329818
EEF1B2	0.553839	0.290781	0.536434
CSE1L	0.550466	0.529567	0.276079
LYAR	0.546817	0.245133	0.610598
SAMD9	0.546321	0.425433	0.371169
POP1	0.536171	0.577185	0.238685
FH	0.536116	0.662765	0.17864
RPS6KA1;RPS6KA3;RPS6KA6	0.535862	0.448374	0.348359
DDX17	0.530496	0.177548	0.750685
HDAC1	0.530239	0.30401	0.517112
NPM1	0.528892	0.423374	0.373276
IFIT1	0.527944	0.305675	0.51474
PGM3	0.527368	0.274891	0.560839
PAFAH1B1	0.525963	0.220452	0.656686
DHX9	0.525216	0.343243	0.464399
KIF23	0.525137	0.376935	0.423734
HBA1	0.522388	0.386303	0.413071
EIF4A1;EIF4A2	0.520486	0.285662	0.544147
SNRPD1	0.51171	0.180641	0.743185
MCM7	0.510176	0.283164	0.547962
MIF	0.510024	0.406662	0.390766
RRBP1	0.508089	0.391864	0.406864
DYNC1I2	0.503672	0.243709	0.613128
OSBPL8	0.501288	0.312207	0.505557
HNRNPA1;HNRNPA1L2	0.49599	0.36828	0.433822
YBX1	0.495179	0.359489	0.444314
KRT16	0.493464	0.559155	0.252468
LYZ	0.492833	0.518964	0.284863
RPL28	0.491604	0.606985	0.216822
GANAB	0.489787	0.168449	0.77353
GNL1	0.48694	0.515205	0.28802
AARS	0.485151	0.283775	0.547027
FASN	0.48494	0.256517	0.590884
SLC16A3	0.484369	0.467931	0.329818
MRPS34	0.475548	0.550403	0.259319
EPRS	0.470745	0.265367	0.576153
KRT6B	0.463967	0.527339	0.27791
PWP1	0.462164	0.418185	0.378632
IPO5	0.459077	0.609254	0.215201
DHCR24	0.457642	0.264327	0.577858
CPT1A	0.4575	0.477071	0.321417
CCT4	0.457207	0.36665	0.435748
KPNA2	0.45628	0.220819	0.655964
REXO4	0.454803	0.486602	0.312826
RPL15	0.451349	0.622834	0.205627
NOP2	0.450979	0.515691	0.287611
GFPT1	0.448684	0.306268	0.513899
RANGAP1	0.447689	0.448374	0.348359
S100A7	0.447315	0.721936	0.141501
HADHA	0.442347	0.243229	0.613984
C1QB	0.441276	0.747904	0.126154
PCNA	0.438266	0.40805	0.389286
PSMB5	0.43464	0.268455	0.571129
CSRP1	0.434546	0.263442	0.579316
HSPA6;HSPA7	0.432867	0.312207	0.505557
NSUN2	0.427409	0.361963	0.441335
PSMB4	0.423323	0.306679	0.513316
SLC25A11	0.420855	0.555477	0.255334
MARS	0.419891	0.315405	0.501131
SND1	0.412369	0.259592	0.585709
PRDX3	0.405106	0.391864	0.406864
TRIP13	0.404662	0.515691	0.287611
RPL34	0.399913	0.728749	0.137422
ARG1	0.399335	0.812117	0.0903816
SNRPN;SNRPB	0.396264	0.376012	0.424799
RPL5	0.39443	0.538376	0.268914
QARS	0.394205	0.302102	0.519847
PRMT3	0.393105	0.574536	0.240683
RPL4	0.392484	0.637985	0.195189
HSP90AA1	0.392186	0.380432	0.419723
PLAA	0.391132	0.489826	0.309958
RPL24	0.390702	0.612239	0.213079
EEF1D	0.385487	0.418185	0.378632
RCC1	0.382939	0.473498	0.324682
PRKRA	0.382063	0.466596	0.331059
DNAJA1	0.380719	0.315803	0.500583
YKT6	0.37229	0.36828	0.433822
CPSF7	0.370039	0.489941	0.309857
RARS	0.369913	0.377667	0.422891
PLRG1	0.368814	0.515691	0.287611
HNRNPK	0.366653	0.364264	0.438583
POLA1	0.365952	0.608175	0.215971
FARSB	0.364761	0.390479	0.408402
UBA1	0.363611	0.564879	0.248045
RPL6	0.363125	0.601745	0.220588
RPS2	0.361938	0.609254	0.215201
HNRNPD	0.361337	0.550197	0.259482
CAPZA1	0.360703	0.394193	0.404291
LMO7	0.359131	0.830457	0.080683
AURKA	0.35807	0.590523	0.228763
ARPC1A	0.35681	0.435736	0.360777
PIGK	0.353249	0.388412	0.410708
SF3B6	0.347121	0.555477	0.255334
RPS4X	0.344919	0.601745	0.220588
RPS17	0.344223	0.476053	0.322345
PRKACB	0.339156	0.502528	0.29884
IARS	0.338697	0.446234	0.350438
SSRP1	0.338693	0.558744	0.252787
TWF2	0.337012	0.483828	0.315309
PFKM	0.336238	0.422173	0.374509
BCAT2	0.333984	0.508763	0.293484
LIMS1;LIMS2	0.332926	0.413155	0.383887
ILF2	0.332895	0.548981	0.260443
SYNCRIP	0.331164	0.446234	0.350438
XRCC6	0.328288	0.497684	0.303046
USP14	0.327174	0.515205	0.28802
PRPF19	0.323714	0.550387	0.259332
MDH1	0.316947	0.590019	0.229134
DSC1	0.316592	0.830813	0.0804967
MRPS6	0.315163	0.494025	0.306251
HSP90AB2P	0.314555	0.522849	0.281623
ERP44	0.313602	0.483828	0.315309
TTN	0.313448	0.601214	0.220971
PPIA	0.312657	0.572243	0.24242
STRAP	0.311342	0.477333	0.321179
RPL26	0.308822	0.673713	0.171525
EHD1	0.308251	0.580187	0.236432
SNRPD3	0.306313	0.477071	0.321417
NIFK	0.306063	0.500871	0.300274
RPS23	0.303774	0.70454	0.152094
IDH3B	0.301246	0.706673	0.150782
KRT6A	0.301074	0.594519	0.225834
XRCC5	0.300733	0.486602	0.312826
DRG1	0.299501	0.504289	0.29732
LDHB	0.297525	0.538376	0.268914
RPL29	0.297335	0.815775	0.0884297
ADH5	0.296418	0.502861	0.298552
NCL	0.295544	0.637985	0.195189
LDHA	0.295272	0.533026	0.273251
MRPL22	0.293485	0.686077	0.163627
RPL30	0.290149	0.577185	0.238685
PRKDC	0.287674	0.437143	0.359376
ACTR2	0.28365	0.815637	0.0885033
RPS26;RPS26P11	0.283435	0.747904	0.126154
MTHFD1	0.277499	0.486666	0.312769
RPS24	0.27655	0.721936	0.141501
YTHDC2	0.27649	0.725032	0.139643
DSG1	0.275344	0.831145	0.0803231
AIMP1	0.275262	0.5801	0.236497
PAK1IP1	0.270993	0.613684	0.212055
OTUB1	0.268833	0.539451	0.268048
HSPA8	0.268236	0.595198	0.225338
RPL27	0.265542	0.707323	0.150382
CDC42BPB	0.264583	0.657487	0.182113
CTSD	0.263748	0.721936	0.141501
MYL9	0.25701	0.583773	0.233756
MRPL27	0.256542	0.695157	0.157917
PSMC3	0.256258	0.628068	0.201993
ACTG1	0.256068	0.636261	0.196364
TRMT10C	0.255635	0.666773	0.176022
MRPS7	0.25285	0.662765	0.17864
SRPK2;SRPK3	0.252389	0.760491	0.118906
MTRR	0.250438	0.6389	0.194567
CCT3	0.248901	0.667987	0.175232
PSMA3	0.245645	0.595198	0.225338
FARSA	0.243979	0.523761	0.280867
BUB3	0.24255	0.477805	0.320749
HNRNPH1	0.241218	0.515691	0.287611
TCEB1	0.240172	0.564879	0.248045
KPNB1	0.239252	0.680334	0.167278
RPS27	0.237027	0.669592	0.17419
MRPS26	0.235775	0.622842	0.205622
IDH2	0.229392	0.668095	0.175162
RPL36A	0.228648	0.683972	0.164962
HSP90AB1	0.227407	0.640536	0.193456
RAN	0.225863	0.645139	0.190347
DDX3X;DDX3Y	0.219606	0.597623	0.223573
CDO1	0.218171	0.721936	0.141501
DARS	0.215458	0.614407	0.211544
TFRC	0.21182	0.645139	0.190347
FUS	0.2105	0.631232	0.199811
ACTR3	0.207981	0.61791	0.209075
ACSL3	0.206552	0.747904	0.126154
MRPL37	0.20578	0.696252	0.157233
PHGDH	0.197356	0.740298	0.130594
XP32	0.196222	0.87621	0.057392
CDKN2B;CDKN2A	0.194578	0.70454	0.152094
RPL13	0.19211	0.832547	0.0795914
PCMT1	0.19208	0.805527	0.0939201
RAB1B;RAB1C	0.191659	0.658242	0.181614
TTLL12	0.191349	0.721936	0.141501
KRT72	0.187867	0.868688	0.0611363
RPL3	0.187435	0.872388	0.0592903
SPATA5	0.185469	0.728514	0.137562
PGK1	0.185189	0.716694	0.144666
RACGAP1	0.183114	0.749896	0.124999
EIF2A	0.181399	0.747904	0.126154
NAMPT	0.178235	0.660581	0.180074
EEF1A1P5;EEF1A1	0.175453	0.767672	0.114825
RBM26	0.171356	0.858552	0.0662332
KRT5	0.169515	0.879258	0.0558837
DDOST	0.168223	0.727073	0.138422
GMPS	0.168143	0.729553	0.136943
DHX57	0.164929	0.80662	0.0933309
EIF4E	0.164716	0.836451	0.0775595
RPL10A	0.163785	0.799604	0.0971252
RPL37A	0.155851	0.709696	0.148927
ING5;ING4	0.153686	0.907396	0.0422033
ISG15	0.150089	0.712746	0.147065
MRPL17	0.146031	0.839258	0.0761046
RAB1A	0.143705	0.760491	0.118906
KRT78	0.143139	0.929719	0.0316481
EEF1G	0.142529	0.779793	0.10802
RPL35A	0.140321	0.825453	0.0833078
RPL13A;RPL13AP3	0.139848	0.858043	0.066491
ARPC2	0.13443	0.868914	0.0610231
TUBB2A	0.133372	0.793371	0.100524
GEMIN5	0.132881	0.788594	0.103147
UPF1	0.126876	0.81039	0.091306
PGD	0.1244	0.788594	0.103147
C3	0.1242	0.830457	0.080683
FAM120A	0.11337	0.865974	0.0624953
PKM	0.112876	0.815775	0.0884297
ATP5C1	0.112191	0.833336	0.0791798
RPL9	0.106147	0.90152	0.0450245
RPS11	0.105765	0.855498	0.0677808
HNRNPA3	0.102881	0.872623	0.0591735
CALU	0.0995496	0.86339	0.0637931
ACTB	0.0987455	0.877024	0.0569887
ALYREF	0.0944274	0.85567	0.0676939
NAA10	0.094414	0.894853	0.0482482
HSPD1	0.0936207	0.872388	0.0592903
HLA-B	0.0920949	0.82081	0.0857573
RAB5C	0.0889801	0.894853	0.0482482
GAPDH	0.0881564	0.868489	0.0612357
MRPS18A	0.0859874	0.86339	0.0637931
SERPINB5	0.0827275	0.88988	0.0506688
LAP3	0.0805626	0.894853	0.0482482
RPS5	0.0771045	0.892039	0.0496162
EIF3H	0.0740911	0.957533	0.0188462
HSPH1	0.073629	0.915369	0.0384038
RPL12	0.0718357	0.889146	0.0510269
KRT14	0.0714939	0.933134	0.0300559
PFN1	0.0699983	0.917899	0.037205
EPHX1	0.0680321	0.86911	0.0609251
RPL19	0.0679755	0.93841	0.0276072
KRT10	0.0677068	0.960917	0.0173139
RHOA;RHOC	0.0663062	0.931593	0.030774
RPS15A	0.0566537	0.929507	0.0317472
USP7	0.0551767	0.926936	0.0329505
PRPS2	0.05322	0.903523	0.0440608
COLGALT1	0.0523589	0.909711	0.0410964
TCP1	0.0472331	0.908574	0.0416399
TLN2	0.0442116	0.940142	0.0268067
HSPA9	0.0422059	0.925783	0.0334909
RPL23	0.0391232	0.933375	0.029944
DNM2;DNM1	0.0316116	0.952296	0.021228
EIF4G1	0.0283079	0.963527	0.0161361
ARF4	0.0265128	0.954859	0.0200609
TLN1	0.0263839	0.98106	0.00830435
RPS25	0.0244747	0.969322	0.013532
RPP30	0.0234101	0.964637	0.0156362
FLG	0.0229598	0.984784	0.00665914
SRSF3	0.0223896	0.973758	0.0115488
CEP170	0.0206465	0.984304	0.00687075
ARF6	0.0199541	0.970525	0.0129931
PTRH2	0.0187628	0.973288	0.0117587
HRNR	0.0161312	0.988899	0.00484828
CFL1	0.0158949	0.979758	0.00888135
HNRNPU	0.0138462	0.98106	0.00830435
SRSF2	0.00901134	0.990293	0.00423628
HMGA1	0.00860667	0.992117	0.00343725
SRPRB	0.00774068	0.987405	0.00550487
MSI2	0.00141739	0.997185	0.00122447
KARS	-0.000358964	0.999234	0.00033294
KRT4	-0.00207539	0.996667	0.00145009
LRRC59	-0.00383455	0.995409	0.00199839
BLVRA	-0.00801023	0.984304	0.00687075
SOD2	-0.0128271	0.98106	0.00830435
MAP2K3	-0.0175427	0.976921	0.0101407
TUBA4A	-0.0249237	0.955891	0.0195918
FERMT2	-0.0262959	0.960917	0.0173139
GLUD1	-0.026373	0.971273	0.0126588
MTHFD1L	-0.0268468	0.975439	0.0107999
ASCC3	-0.0270305	0.980228	0.0086727
RPS15	-0.0347392	0.955756	0.0196531
FAU	-0.0395604	0.940142	0.0268067
ATP5F1	-0.0428998	0.975439	0.0107999
RPS12	-0.0430963	0.929719	0.0316481
RPL36AL	-0.052377	0.919134	0.036621
PRMT5	-0.0536316	0.908574	0.0416399
KPRP	-0.0537448	0.939497	0.0271045
MRPS5	-0.0549932	0.967629	0.0142912
TES	-0.0554057	0.940142	0.0268067
KRT2	-0.0570922	0.964637	0.0156362
KRT1	-0.0577229	0.960917	0.0173139
PSMC1	-0.0628849	0.861683	0.0646525
SHMT2	-0.0635518	0.91317	0.0394484
THOP1	-0.064313	0.935004	0.0291864
SLK	-0.0646547	0.929719	0.0316481
TIMM50	-0.0667109	0.892039	0.0496162
PDLIM7	-0.0668086	0.894853	0.0482482
TUBB3	-0.0677893	0.897082	0.0471678
YWHAG	-0.06935	0.894853	0.0482482
C1QBP	-0.0735875	0.868688	0.0611363
MAGED2	-0.0744576	0.905416	0.0431521
PTGES	-0.077568	0.90152	0.0450245
RPL17	-0.078054	0.897082	0.0471678
ACAA2	-0.0827093	0.831274	0.080256
GDI2	-0.0855824	0.917304	0.0374867
LPCAT1	-0.0858665	0.877811	0.056599
NCBP1	-0.0879876	0.857078	0.0669796
AGPS	-0.0904038	0.842684	0.0743353
RBBP7	-0.0917739	0.830794	0.0805066
RPL31	-0.0927738	0.931265	0.0309267
IARS2	-0.0944826	0.851997	0.0695618
PUF60	-0.0952105	0.90152	0.0450245
GEMIN4	-0.0975816	0.889146	0.0510269
COTL1	-0.0996091	0.894853	0.0482482
SRP72	-0.100737	0.853168	0.0689657
EEF1E1	-0.100836	0.829477	0.0811956
PSMC6	-0.104272	0.805527	0.0939201
SSB	-0.106424	0.792684	0.1009
PGAM1	-0.108444	0.816436	0.0880781
MCM3	-0.109396	0.802321	0.095652
SSR3	-0.111361	0.808583	0.0922753
RPLP0;RPLP0P6	-0.112277	0.825371	0.0833506
PIGT	-0.113189	0.811214	0.0908644
PDHB	-0.117346	0.789068	0.102886
PCBP2	-0.118389	0.78323	0.106111
GLS	-0.119542	0.909711	0.0410964
LRRC47	-0.120874	0.760491	0.118906
DDX50	-0.121626	0.909711	0.0410964
CPNE1	-0.12683	0.804308	0.0945774
SNW1	-0.13341	0.863623	0.063676
RCN2	-0.13343	0.789268	0.102776
HSD17B10	-0.135352	0.789068	0.102886
MRPS27	-0.135389	0.840416	0.0755058
RAB10	-0.137033	0.773855	0.11134
RPL26L1	-0.137336	0.840416	0.0755058
RPS16	-0.139228	0.778615	0.108677
LTA4H	-0.147707	0.863429	0.0637735
IDH1	-0.149458	0.799604	0.0971252
GART	-0.150401	0.753645	0.122833
GPI	-0.150946	0.834087	0.0787887
TBRG4	-0.154441	0.841976	0.0747002
PSMA7;PSMA8	-0.154919	0.788594	0.103147
CMBL	-0.155351	0.733143	0.134811
METTL13	-0.158873	0.761599	0.118274
MRPL51	-0.159969	0.734996	0.133715
CSNK2A2	-0.160713	0.730332	0.13648
ARL8B;ARL8A	-0.162009	0.729278	0.137107
ATL3	-0.163421	0.730332	0.13648
MRPL57	-0.167092	0.729553	0.136943
MAT2B	-0.170875	0.709696	0.148927
TRIO	-0.17102	0.788594	0.103147
WDR5	-0.17204	0.793616	0.10039
STT3B	-0.173228	0.778153	0.108935
CYCS	-0.174339	0.788594	0.103147
DKC1	-0.174438	0.865974	0.0624953
GNB2L1	-0.1756	0.663975	0.177849
ELAVL1	-0.178952	0.719994	0.142671
DDX6	-0.179529	0.759305	0.119584
BLMH	-0.179606	0.858552	0.0662332
SLC3A2	-0.185954	0.753645	0.122833
IPO9	-0.19289	0.753175	0.123104
TKT	-0.194727	0.679954	0.16752
MRPL39	-0.196475	0.816436	0.0880781
HLA-A	-0.197433	0.613684	0.212055
DSP	-0.19754	0.815679	0.0884806
ERLIN2;ERLIN1	-0.200248	0.757799	0.120446
ALDH1B1	-0.201037	0.606954	0.216844
ACOT9	-0.204632	0.740298	0.130594
RBBP4	-0.205425	0.676422	0.169782
TOE1	-0.205992	0.709696	0.148927
ARCN1	-0.206024	0.587052	0.231324
RPS3	-0.206061	0.700913	0.154336
PSMC4	-0.208412	0.6389	0.194567
SYNE1	-0.209806	0.75037	0.124724
ABCF1	-0.211226	0.695157	0.157917
SETX	-0.211348	0.805527	0.0939201
TJP2	-0.213154	0.751953	0.123809
SPCS2	-0.213878	0.662522	0.178799
HSPB1	-0.220786	0.674624	0.170938
RAB7A	-0.223524	0.709696	0.148927
TPI1	-0.225586	0.75037	0.124724
IQGAP1	-0.229363	0.52448	0.280271
KRT9	-0.231453	0.835124	0.0782491
SRSF10	-0.232159	0.756502	0.12119
MRPL46	-0.232687	0.748517	0.125798
SNRPD2	-0.233414	0.586312	0.231871
HM13	-0.233503	0.645842	0.189874
CDK5RAP1	-0.239558	0.640536	0.193456
ARF5	-0.239921	0.716694	0.144666
RPL23A	-0.240576	0.756502	0.12119
RPS3A	-0.243048	0.72665	0.138675
MRPL4	-0.243396	0.647999	0.188426
EMG1	-0.249865	0.772509	0.112097
FAM207A	-0.251262	0.6389	0.194567
TRIM28	-0.254243	0.610307	0.214451
PSMA1	-0.254458	0.766996	0.115207
PSMD2	-0.257157	0.587052	0.231324
EIF5	-0.257461	0.670525	0.173585
PSMC5	-0.260774	0.46271	0.334691
ETF1	-0.262125	0.564611	0.248251
GPD2	-0.262283	0.692175	0.159784
VRK1	-0.262352	0.597623	0.223573
SSR4	-0.264772	0.548981	0.260443
PRDX1	-0.269715	0.650028	0.187068
PFN2	-0.270066	0.552123	0.257964
YWHAE	-0.271084	0.574536	0.240683
MAGT1	-0.274283	0.597623	0.223573
RPA1	-0.274418	0.722722	0.141029
AHCY	-0.275658	0.486263	0.313128
PSMA4	-0.276372	0.595198	0.225338
RPL11	-0.277733	0.554571	0.256043
MSH6	-0.286902	0.572535	0.242198
TUBB8	-0.288593	0.612239	0.213079
RFC5	-0.290581	0.748517	0.125798
CACYBP	-0.299303	0.619273	0.208118
CCT7	-0.299619	0.683451	0.165293
DNMT1	-0.300607	0.695157	0.157917
RECQL	-0.303906	0.61791	0.209075
RAB32;RAB29;RAB38	-0.304119	0.464449	0.333062
EHD2	-0.308241	0.746702	0.126853
EIF4G2	-0.312404	0.640536	0.193456
MCM6	-0.313719	0.793616	0.10039
PSMD13	-0.314034	0.695157	0.157917
PYCR1	-0.316734	0.497684	0.303046
PPP2R4	-0.316816	0.515205	0.28802
PLOD3	-0.318352	0.72665	0.138675
MRPL49	-0.319742	0.532103	0.274004
FKBP4	-0.320616	0.721936	0.141501
SERPINH1	-0.328457	0.482828	0.316208
TUBB6	-0.32921	0.508881	0.293383
RPL36	-0.330335	0.787575	0.103708
SARS	-0.330948	0.529215	0.276368
CYFIP1;CYFIP2	-0.341318	0.482056	0.316902
POLRMT	-0.342475	0.651804	0.185883
MSH2	-0.34791	0.56071	0.251262
AIMP2	-0.348065	0.447251	0.349448
KATNAL2	-0.350856	0.447251	0.349448
STAU1	-0.364275	0.482471	0.316529
RPL32	-0.36764	0.729553	0.136943
DSTN	-0.369809	0.621498	0.20656
APMAP	-0.370215	0.484012	0.315144
S100A8	-0.373112	0.761599	0.118274
PISD	-0.373544	0.512939	0.289934
TROVE2	-0.374034	0.640536	0.193456
RPS7	-0.374638	0.459982	0.337259
PIP	-0.374815	0.816436	0.0880781
TUBA1C	-0.374823	0.412508	0.384567
PRKAR1A	-0.378146	0.474822	0.323469
ILK	-0.378197	0.456514	0.340546
TUBA1B	-0.378341	0.474822	0.323469
OXCT1	-0.379892	0.477071	0.321417
HSP90B1	-0.383717	0.486602	0.312826
SNRPE	-0.384753	0.34531	0.461791
ALDH3A2	-0.388951	0.730332	0.13648
AP3M1;AP3M2	-0.396319	0.654125	0.18434
SGPL1	-0.396509	0.538895	0.268496
ALDOA	-0.397301	0.455353	0.341652
PSMA6	-0.397797	0.313057	0.504377
PDIA6	-0.401593	0.572243	0.24242
NEMF	-0.402691	0.747904	0.126154
PRKACA	-0.406359	0.421603	0.375096
TUBB4B	-0.410038	0.464187	0.333307
TUBB	-0.412757	0.372987	0.428306
HYDIN	-0.412954	0.656571	0.182718
ARPC3	-0.413056	0.538895	0.268496
LSM4	-0.420604	0.538895	0.268496
PC	-0.422823	0.486602	0.312826
CCT6A	-0.422906	0.464187	0.333307
EIF2AK2	-0.424566	0.384773	0.414795
CCAR2	-0.430003	0.38927	0.409749
ACO1	-0.430269	0.730332	0.13648
NUSAP1	-0.431548	0.435736	0.360777
RPS20	-0.434048	0.330242	0.481168
PPP1CB	-0.450902	0.28266	0.548736
TRIM25	-0.453641	0.388412	0.410708
TPT1	-0.454326	0.668494	0.174902
PABPC4	-0.458069	0.303237	0.518217
CDC42	-0.462001	0.466099	0.331522
EWSR1	-0.464078	0.309342	0.509561
TIMM44	-0.476089	0.306112	0.514119
PDLIM5	-0.47816	0.438616	0.357915
HNRNPA0	-0.478253	0.709696	0.148927
PTGR1	-0.478717	0.33401	0.476241
NACA;NACAP1	-0.483995	0.347159	0.459472
PCBP1	-0.485843	0.31141	0.506668
MGST1	-0.486677	0.259719	0.585497
CDK5	-0.486944	0.337604	0.471592
CPS1	-0.486984	0.306112	0.514119
GCLM	-0.488976	0.364264	0.438583
C2orf47	-0.489319	0.338768	0.470098
TARDBP	-0.489528	0.356989	0.447345
MRPL9	-0.493937	0.515691	0.287611
PA2G4	-0.494399	0.405641	0.391858
STK26;STK24;STK25	-0.500287	0.3342	0.475994
RBMS1;RBMS2	-0.501007	0.31304	0.5044
PCDH9	-0.502062	0.497684	0.303046
DIS3	-0.503917	0.479951	0.318804
MRPL38	-0.504068	0.393843	0.404677
UBR4	-0.507159	0.435154	0.361357
DHX36	-0.515428	0.515691	0.287611
PPP1CC;PPP1CA	-0.515576	0.206099	0.685924
RNMTL1	-0.515949	0.515205	0.28802
RPS18	-0.516367	0.358691	0.445279
RTCB	-0.516745	0.234424	0.629997
PABPC1;PABPC3	-0.517252	0.251371	0.599684
GATAD2A	-0.519293	0.358691	0.445279
HSPA5	-0.520758	0.262206	0.581358
PTBP1	-0.521533	0.317894	0.497718
RPL38	-0.522051	0.323718	0.489833
HLA-C	-0.52914	0.249766	0.602467
TRAF2	-0.532842	0.400514	0.397383
NEK7	-0.535561	0.223156	0.651392
MYO1E	-0.537164	0.33432	0.475838
CAT	-0.537226	0.579642	0.23684
S100A9	-0.539115	0.640536	0.193456
ATP5A1	-0.540041	0.18489	0.733086
CKB	-0.540258	0.305294	0.515281
RAE1	-0.540415	0.293112	0.532966
CPSF6	-0.540735	0.32367	0.489898
GARS	-0.544603	0.448374	0.348359
MRPL21	-0.546856	0.349101	0.457048
MAGOHB;MAGOH	-0.546953	0.337296	0.471989
IGF2BP1	-0.551928	0.222674	0.65233
UQCRC2	-0.55475	0.277268	0.5571
RPS10	-0.558384	0.330254	0.481152
GCDH	-0.559182	0.206358	0.685379
MCM4	-0.559914	0.310988	0.507256
MISP	-0.562354	0.61302	0.212525
G3BP2	-0.562624	0.264012	0.578376
ACTA1;ACTC1;ACTG2;ACTA2	-0.564829	0.206099	0.685924
CNP	-0.566483	0.376815	0.423872
DLGAP5	-0.566811	0.297156	0.527016
FEN1	-0.567519	0.210857	0.676012
PPIB	-0.570219	0.222738	0.652205
PDE3A	-0.57048	0.222653	0.652371
PRPF4	-0.572954	0.435736	0.360777
DNAJA2	-0.574525	0.309342	0.509561
MRPS16	-0.577396	0.313787	0.503364
ARHGEF2	-0.577682	0.405641	0.391858
FLNA	-0.580551	0.384773	0.414795
SKP1	-0.583299	0.259938	0.585131
UGP2	-0.584566	0.189767	0.721779
MRPL16	-0.589985	0.306112	0.514119
ACTR1A;ACTR1B	-0.593552	0.27236	0.564856
ALDH2	-0.59541	0.200216	0.698501
ALDOC	-0.595793	0.435736	0.360777
MYO1B	-0.601848	0.348924	0.45727
HS6ST2	-0.601984	0.456371	0.340682
SDHA	-0.603321	0.0912242	1.03989
AKR1C1	-0.612882	0.391864	0.406864
TAGLN2	-0.615793	0.316971	0.498981
DNAJA3	-0.622333	0.112608	0.948429
SERBP1	-0.625182	0.267957	0.571935
MRPL19	-0.626794	0.309342	0.509561
MYO1C	-0.627624	0.346319	0.460524
XPOT	-0.62848	0.390479	0.408402
TUBB4A	-0.63072	0.230284	0.637737
HIBCH	-0.631381	0.270704	0.567505
FAM98B	-0.634784	0.220819	0.655964
PSMB8	-0.638456	0.356989	0.447345
AGO2	-0.638995	0.27236	0.564856
FOLR1	-0.645887	0.250663	0.60091
YWHAZ	-0.648506	0.22413	0.6495
GSTM1;GSTM4	-0.649562	0.377638	0.422925
JUP	-0.653174	0.499974	0.301053
DDX24	-0.653827	0.328475	0.483498
RPA3	-0.66048	0.25115	0.600068
SLC7A5	-0.661289	0.199939	0.699102
MRPS23	-0.662728	0.337562	0.471647
MAP2K1	-0.663116	0.193422	0.713494
CCDC47	-0.664159	0.141863	0.84813
ASPH	-0.668116	0.119606	0.922247
UBA52;RPS27A;UBB;UBC	-0.669668	0.248781	0.604183
MRPS21	-0.669876	0.234563	0.62974
HSPE1	-0.673621	0.171815	0.764939
CPOX	-0.674822	0.298364	0.525254
ATP5B	-0.682167	0.225088	0.647648
DDX1	-0.682551	0.102789	0.988053
LRPPRC	-0.693949	0.175355	0.756083
LRRC40	-0.695942	0.165071	0.782329
OGDH	-0.698549	0.24079	0.618362
DPM1	-0.701144	0.0929633	1.03169
LONP1	-0.702028	0.189474	0.722451
RPA2	-0.702993	0.295504	0.529436
PTPN2	-0.705007	0.349101	0.457048
PSMB2	-0.707956	0.127775	0.893553
IMMT	-0.712309	0.29066	0.536614
SEC61B	-0.713203	0.212715	0.672202
MSN	-0.719119	0.0822041	1.08511
DDX56	-0.722305	0.486138	0.313241
CORO1B	-0.72609	0.121971	0.913742
ARPC4	-0.72692	0.0739306	1.13118
ATL2	-0.739436	0.233391	0.631916
FAM98A	-0.739843	0.19129	0.718309
TPM4	-0.74309	0.25115	0.600068
ZC3H15	-0.743606	0.26062	0.583993
MYCBP2	-0.755577	0.306679	0.513316
GRWD1	-0.758989	0.182055	0.739798
MRPL1	-0.759416	0.166876	0.777606
LAMTOR1	-0.768402	0.148094	0.829463
ACTN4	-0.782827	0.366146	0.436345
ATP2A2	-0.788138	0.222674	0.65233
GNAI3	-0.791872	0.166434	0.778759
ATP5O	-0.792714	0.103056	0.986927
PRRC2A	-0.793409	0.429392	0.367146
PDIA3	-0.800425	0.0945722	1.02424
CSNK1A1	-0.801614	0.0711007	1.14813
TUFM	-0.803235	0.0513144	1.28976
RPS19	-0.803786	0.277439	0.556832
SMC2	-0.813432	0.0812064	1.09041
OXSR1	-0.814828	0.0882282	1.05439
COPB2	-0.817455	0.0646516	1.18942
SUB1	-0.818271	0.121971	0.913742
NQO1	-0.821587	0.0317249	1.4986
CRTAP	-0.826933	0.230284	0.637737
DDX23	-0.832148	0.376012	0.424799
LPL	-0.833477	0.0744105	1.12837
RPSA	-0.839059	0.139187	0.856403
PAICS	-0.842748	0.232348	0.63386
RPLP2	-0.847422	0.0806391	1.09345
BZW1	-0.848518	0.376815	0.423872
CSNK1D;CSNK1E	-0.854163	0.0806071	1.09363
ATXN2L	-0.8556	0.14337	0.843542
AKR1A1	-0.859063	0.166898	0.777549
RPLP1	-0.86627	0.0409034	1.38824
IGHV1-45	-0.868416	0.24755	0.606337
PRPS1;PRPS1L1	-0.873659	0.203603	0.691217
IGF2BP3	-0.885412	0.0303596	1.5177
MB21D2	-0.888946	0.138551	0.85839
NARS	-0.919856	0.384773	0.414795
MRPL14	-0.923723	0.0638957	1.19453
AKR1C2	-0.92495	0.0440482	1.35607
G6PD	-0.945934	0.166554	0.778445
FXR2	-0.948307	0.391864	0.406864
PSMC2	-0.948398	0.0434357	1.36215
DNAJB11	-0.94955	0.060108	1.22107
MTR	-0.952189	0.268455	0.571129
SMC3	-0.95222	0.0837686	1.07692
NCLN	-0.955741	0.0878544	1.05624
IGKV A18;IGKV2D-26;IGKV2D-29;IGKV2D-30;IGKV2D-28;IGKV2-24;IGKV2D-24;IGKV2-40	-0.967406	0.157774	0.801965
MOV10	-0.971227	0.0810348	1.09133
TALDO1	-0.972976	0.160293	0.795087
TGM3	-0.975166	0.306679	0.513316
RPS27L	-0.984625	0.0389679	1.40929
CANX	-0.985954	0.0542794	1.26537
RRN3P2	-0.98851	0.0752178	1.12368
PSMD5	-0.989024	0.385495	0.413981
PRDX2	-0.996715	0.122606	0.911487
SEC24C	-1.00143	0.157005	0.804086
UPF2	-1.01015	0.393843	0.404677
CAMK2D;CAMK2B;CAMK2A;CAMK2G	-1.01103	0.108488	0.964619
EIF4A3	-1.01906	0.249766	0.602467
KYNU	-1.02206	0.13864	0.858112
SAMHD1	-1.02653	0.0954229	1.02035
MRPL24	-1.02851	0.126475	0.897996
CDC5L	-1.02898	0.035828	1.44578
SPTLC1	-1.03428	0.0513144	1.28976
DNAJC13	-1.03754	0.0319661	1.49531
PDCD6IP	-1.03912	0.111771	0.951669
RCC2	-1.04086	0.0502166	1.29915
S100A10	-1.05639	0.200909	0.697001
SF3B2	-1.06612	0.0711007	1.14813
MRPS15	-1.08114	0.335995	0.473668
CDK1	-1.08303	0.104219	0.982052
U2AF1	-1.08595	0.330242	0.481168
TECR	-1.08617	0.222674	0.65233
PSMB3	-1.08864	0.0398069	1.40004
SMC4	-1.1026	0.0203386	1.69168
CAND1	-1.10507	0.40805	0.389286
PMPCB	-1.11609	0.0201933	1.69479
PPFIA1	-1.12175	0.0388781	1.41029
P4HB	-1.12908	0.0804375	1.09454
ANXA2;ANXA2P2	-1.12996	0.0551428	1.25851
PRRC2C	-1.13006	0.050433	1.29729
SET;SETSIP	-1.13305	0.0434357	1.36215
PDCD6	-1.13384	0.0152801	1.81587
BCAS2	-1.14663	0.0322279	1.49177
MACF1	-1.15549	0.131074	0.882483
SQRDL	-1.17176	0.0112127	1.95029
RPN2	-1.18336	0.0833176	1.07926
PLOD1	-1.18918	0.028916	1.53886
AP2A2;AP2A1	-1.18986	0.0646516	1.18942
ACADM	-1.19187	0.0185176	1.73241
GBP1;GBP2;GBP3	-1.19279	0.0627383	1.20247
MEPCE	-1.1966	0.380202	0.419985
HSD17B4	-1.19713	0.0204397	1.68953
LGALS3BP	-1.19832	0.0691844	1.15999
IGKV4-1	-1.19943	0.0775184	1.1106
MRPS2	-1.20307	0.218283	0.660981
C4A;C4B	-1.20463	0.039682	1.40141
KIF1C	-1.22021	0.0490438	1.30942
PRKCSH	-1.25406	0.315308	0.501266
GALNT2	-1.25654	0.10896	0.962733
IGHV6-1	-1.25957	0.0343035	1.46466
CAPRIN1	-1.27046	0.0244017	1.61258
TNPO1	-1.27979	0.0551428	1.25851
CWF19L1	-1.28062	0.011109	1.95433
RNPEP	-1.28867	0.0720153	1.14258
PSMA5	-1.29108	0.0340607	1.46775
GSTP1	-1.29283	0.0397904	1.40022
RUVBL2	-1.29371	0.0411588	1.38554
HIST1H4A	-1.2953	0.0832683	1.07952
CKAP5	-1.29802	0.168449	0.77353
ENO1	-1.29875	0.0249992	1.60207
ANXA5	-1.30353	0.0168426	1.77359
S100A4	-1.30788	0.00937655	2.02796
SEC22B	-1.31809	0.0246135	1.60883
FLNB	-1.32632	0.0709675	1.14894
STXBP1	-1.32893	0.0151574	1.81938
G3BP1	-1.34666	0.0241118	1.61777
NUFIP2	-1.35077	0.0168726	1.77282
LARP1	-1.35559	0.0151031	1.82093
VCP	-1.35586	0.0236548	1.62608
PHF6	-1.36405	0.132298	0.878447
DDX60	-1.38328	0.0427899	1.36866
RB1CC1	-1.38522	0.0406665	1.39076
GNB2;GNB4	-1.38677	0.0281666	1.55027
KLHDC4	-1.39318	0.0223109	1.65148
GPRC5A	-1.40006	0.120452	0.919187
PLS3	-1.40976	0.090326	1.04419
TJP1	-1.41577	0.0703243	1.15289
ECM29	-1.41584	0.163238	0.787178
LUZP1	-1.42795	0.147059	0.832509
PARP1	-1.44391	0.0324534	1.48874
DDX46	-1.44399	0.0747567	1.12635
SRP14	-1.44855	0.0103245	1.98613
EIF2S1	-1.45194	0.0163822	1.78563
NME1	-1.46151	0.0223676	1.65038
EXOSC10	-1.46879	0.0614859	1.21122
CASP14	-1.46915	0.0141886	1.84806
NSDHL	-1.47288	0.0168726	1.77282
ACACA	-1.48789	0.011288	1.94738
TXNRD1	-1.495	0.0434357	1.36215
GCN1L1	-1.49618	0.0442043	1.35454
GALE	-1.5108	0.00844179	2.07357
PRKCA	-1.52011	0.0206489	1.6851
KRT17	-1.5402	0.0361154	1.44231
AKR1C3	-1.54093	0.161342	0.792252
SEC16A	-1.5732	0.218738	0.660075
CSDE1	-1.5869	0.0221461	1.6547
EIF5B	-1.62256	0.0739306	1.13118
HIST1H2AJ;HIST1H2AH;H2AFJ;HIST2H2AC;HIST2H2AA3;HIST1H2AD;HIST1H2AG;HIST1H2AC;HIST3H2A;HIST1H2AB	-1.64142	0.00834775	2.07843
AKAP13	-1.65957	0.101387	0.994017
MTDH	-1.66732	0.243709	0.613128
FLNC	-1.66749	0.077693	1.10962
TUBG1;TUBG2	-1.69238	0.00226015	2.64586
HIST2H3A;HIST3H3;H3F3A;HIST1H3A	-1.69247	0.00724346	2.14005
MRPL15	-1.70071	0.0120433	1.91925
AZGP1	-1.71277	0.00683534	2.16524
USP10	-1.71329	0.0239232	1.62118
YTHDF2	-1.72336	0.00505268	2.29648
STIP1	-1.73164	0.060108	1.22107
TBK1	-1.74129	0.00183556	2.73623
TRIM21	-1.74258	0.0120433	1.91925
FAM91A1	-1.74462	0.0100412	1.99821
UGDH	-1.75157	0.00619273	2.20812
MYO6	-1.75174	0.0123236	1.90926
CCT5	-1.76221	0.0398069	1.40004
HMGN2;HMGN3	-1.7732	0.011261	1.94842
FLOT1	-1.77569	0.0114757	1.94022
MYADM	-1.78114	0.0100412	1.99821
PRDX5	-1.80629	0.00633749	2.19808
NONO	-1.82449	0.00472999	2.32514
LMNA	-1.8461	0.0193119	1.71417
MDH2	-1.86335	0.00479122	2.31955
ROCK2	-1.87424	0.0178254	1.74896
STAT1	-1.88875	0.222674	0.65233
IDI1	-1.91419	0.0362198	1.44105
SFPQ	-1.91939	0.0113984	1.94316
MAP1B	-1.93406	0.00216741	2.66406
PRDX6	-1.94031	0.00814103	2.08932
AP3D1	-1.95258	0.0422517	1.37416
PCYT2	-1.95518	0.028916	1.53886
GTPBP1	-1.96495	0.0226751	1.64445
C14orf166	-1.96665	0.00272359	2.56486
NPEPPS	-1.97113	0.0228476	1.64116
ANK2;AFG3L2	-2.0234	0.0223109	1.65148
KIFC1	-2.03636	0.0123236	1.90926
RAD50	-2.05404	0.00453121	2.34379
KIF14	-2.07054	0.00531756	2.27429
CCT8	-2.07538	0.00615336	2.21089
GSTM3	-2.09224	0.0193119	1.71417
PDS5B	-2.0984	0.0751398	1.12413
HNRNPUL1	-2.13156	0.00302669	2.51903
EIF2S3;EIF2S3L	-2.14241	0.00530577	2.27525
ANXA3	-2.14778	0.0107081	1.97029
PFAS	-2.17448	0.144112	0.841298
TAOK1	-2.19252	0.00750909	2.12441
SRSF5	-2.19602	0.0551428	1.25851
HNRNPM	-2.20963	0.000583864	3.23369
DNAJC7	-2.2651	0.00366665	2.43573
UTP14A;UTP14C	-2.27999	0.0226751	1.64445
HIST1H2BL;HIST1H2BM;HIST1H2BN;HIST1H2BH;HIST2H2BF;HIST1H2BC;HIST1H2BD;HIST1H2BK;H2BFS;HIST1H2BA	-2.28012	0.0173154	1.76157
COPE	-2.28763	0.00894629	2.04836
SEC23B	-2.28995	0.00140009	2.85384
PLOD2	-2.29451	0.0155803	1.80742
LARP7	-2.29694	0.000823824	3.08417
HECTD4	-2.30618	0.00176187	2.75403
ZC3H7A	-2.31438	0.00938491	2.02757
CEP131	-2.31449	0.00197693	2.70401
HIST1H1C	-2.3389	0.0152825	1.81581
KTN1	-2.37199	0.0356216	1.44829
AHNAK	-2.37453	0.000687655	3.16263
CALR	-2.37473	0.0259893	1.58521
GTF3C5	-2.38001	0.00361984	2.44131
ROCK1	-2.38874	0.0268897	1.57041
SMC1A	-2.41489	0.000548413	3.26089
NOLC1	-2.41749	0.00427703	2.36886
FDPS	-2.44343	0.000243366	3.61374
MAP7D1	-2.44644	0.00351869	2.45362
OASL	-2.46657	0.000371562	3.42997
EZR	-2.46875	0.000599877	3.22194
RDX	-2.48021	0.0104609	1.98043
ANXA1	-2.49198	0.0100412	1.99821
TCEB3	-2.50972	0.00417908	2.37892
CUL2	-2.51166	0.025029	1.60156
HLTF	-2.52296	0.0350991	1.4547
CAMSAP2	-2.54011	0.00814103	2.08932
KRT80	-2.54574	0.0597545	1.22363
EIF2S2	-2.56137	0.00744714	2.12801
SQSTM1	-2.6273	0.00381384	2.41864
FOXK1	-2.66506	0.00116405	2.93403
NOL6	-2.72303	0.000783008	3.10623
DST	-2.73524	0.00293473	2.53243
PSMD6	-2.77786	0.00878143	2.05643
ECT2	-2.81341	0.0139293	1.85607
MAP4	-2.83307	0.000806691	3.09329
FXR1	-2.83485	0.000158647	3.79957
BST2	-2.84984	0.00769389	2.11385
PKN2	-2.87756	0.00183821	2.7356
SPTAN1	-2.88288	0.137209	0.862617
DHX29	-2.88289	0.0121107	1.91683
KRT18	-2.88838	0.00125779	2.90039
DPYSL3	-2.89157	0.0337664	1.47152
FTH1	-2.93113	0.0223109	1.65148
DDB1	-3.00277	0.00107301	2.9694
MKI67	-3.01623	0.00437856	2.35867
PSMB1	-3.03641	0.000352945	3.45229
MAN1B1	-3.07636	0.000398709	3.39934
AKR1B1	-3.0774	0.0222427	1.65281
AZI2	-3.11813	0.000760478	3.11891
SPAST	-3.11865	0.00174746	2.75759
GATAD2B	-3.18313	0.072318	1.14075
GTPBP10	-3.23414	0.00226561	2.64481
XRCC1	-3.24627	0.00277774	2.55631
DROSHA	-3.25802	0.0064813	2.18834
TOP2A	-3.27407	0.0217345	1.66285
GIT1;GIT2	-3.28083	0.00557765	2.25355
NXF1	-3.30935	0.00226015	2.64586
KRT8	-3.32182	0.000298808	3.52461
DTX3L	-3.32223	0.00607849	2.2162
VAPA	-3.432	0.00244379	2.61194
SPATS2L	-3.47944	0.00139543	2.85529
GTF2I	-3.49666	0.0042121	2.3755
FLG2	-3.5073	0.0157397	1.803
LSM12	-3.51019	8.20E-05	4.08619
ATXN10	-3.51344	0.000484775	3.31446
MTPAP	-3.51353	0.00260573	2.58407
EGFR	-3.54146	0.000548413	3.26089
KIF21A	-3.55638	0.00251611	2.59927
DNAJC21	-3.55977	0.000158686	3.79946
ACTN1	-3.56497	0.00167327	2.77643
UBTF	-3.63883	0.000642428	3.19218
KIF2B;KIF2C	-3.66054	0.000599877	3.22194
TRMT1L	-3.66924	0.000263936	3.5785
DLD	-3.71928	0.00208654	2.68057
HSDL2	-3.72558	0.000119204	3.92371
HMMR	-3.75269	0.00445301	2.35135
WDR11	-3.79244	0.00430579	2.36595
INF2	-3.84213	0.0100412	1.99821
TXLNA	-3.84377	0.000198042	3.70324
UBA2	-3.84407	0.000424429	3.37219
XRN1	-3.87598	0.000651271	3.18624
ITGB1	-3.88204	0.00676876	2.16949
PRKAA1	-3.93811	0.00273994	2.56226
VIM	-3.94314	0.00215731	2.66609
CIT	-3.95663	0.000129242	3.8886
NME2;NME2P1	-3.98441	0.000219201	3.65916
KIF4A	-4.00047	0.000290983	3.53613
APTX	-4.0097	0.000280851	3.55152
MELK	-4.04487	0.000927331	3.03277
FN3KRP	-4.07548	7.70E-05	4.11351
CAPG	-4.08025	0.00244379	2.61194
TOP1	-4.08283	0.00107862	2.96713
NDUFA10	-4.09555	0.000349826	3.45615
HACD3	-4.18495	0.00754126	2.12256
ATP8A1	-4.19973	0.00199126	2.70087
FMR1	-4.20482	3.72E-05	4.42946
DBR1	-4.20989	0.00197693	2.70401
RTFDC1	-4.33284	0.000223582	3.65056
EED	-4.3383	0.000111358	3.95328
PFKL	-4.34869	0.00153294	2.81447
YARS	-4.35585	0.000957985	3.01864
HDLBP	-4.35857	0.00366665	2.43573
DBT	-4.39787	7.75E-05	4.1107
C1R	-4.42657	0.000427663	3.3689
SLFN5	-4.45266	7.20E-05	4.14267
CCT2	-4.45457	0.000341802	3.46623
TRIM23	-4.47478	0.000624101	3.20475
UBAP2L	-4.48391	0.000119447	3.92282
ITGB6	-4.52125	0.000160835	3.79362
SBDS	-4.54447	6.24E-05	4.20482
SETDB1	-4.55056	0.000397938	3.40018
RPS6KA4;RPS6KA5	-4.58719	0.000308231	3.51112
DDX19A;DDX19B	-4.61936	7.20E-05	4.14267
LIG3	-4.62459	5.89E-05	4.22988
ALDH3A1	-4.65463	4.22E-05	4.37469
CPT2	-4.70741	0.00226561	2.64481
ATP6V1A	-4.728	0.000367055	3.43527
SPATS2	-4.77432	9.82E-05	4.00789
MRPL13	-4.77497	0.000140299	3.85295
DDX47	-4.84128	0.000957985	3.01864
STAT3	-4.84475	0.000227953	3.64215
SPTBN1	-4.9226	0.00785216	2.10501
ANKZF1	-4.92792	0.000231271	3.63588
DDX52	-4.92925	0.000169384	3.77113
HNRNPLL	-4.98036	7.70E-05	4.11351
RAB2A;RAB2B	-5.05335	0.000929048	3.03196
PRKACG	-5.06854	5.63E-05	4.24949
NFIC;NFIB;NFIX;NFIA	-5.07664	4.46E-05	4.35067
SEMA3C	-5.07772	0.000484775	3.31446
UPF3B	-5.08404	0.000140299	3.85295
SDCBP	-5.191	3.89E-05	4.41005
WBP11	-5.22098	7.60E-05	4.11919
PSPC1	-5.24332	5.89E-05	4.22988
RPS28	-5.28354	9.32E-06	5.03058
RBM14	-5.29878	0.000106127	3.97417
CHMP1A	-5.33726	6.62E-05	4.17914
ANP32B	-5.35165	0.000114265	3.94209
TFAM	-5.35253	0.000117266	3.93083
EDIL3	-5.4427	2.23E-05	4.6517
NCOA4	-5.46213	0.00208247	2.68142
HP1BP3	-5.46534	0.0029746	2.52657
PPA1	-5.46684	5.55E-05	4.25571
NSUN5	-5.48448	0.000114265	3.94209
MRPL20	-5.49086	0.00026101	3.58334
KCTD10	-5.52028	5.90E-05	4.22915
YWHAB	-5.5402	4.11E-05	4.38616
FADS2	-5.5609	6.53E-05	4.18509
BRCC3	-5.66695	3.31E-05	4.48017
POLR1C	-5.71062	0.000223582	3.65056
OAT	-5.72087	0.000391964	3.40675
PACSIN3	-5.72502	7.45E-05	4.12784
HEXIM1	-5.75326	5.21E-05	4.28316
S100A16	-5.84175	0.000200725	3.6974
BLM	-5.8557	9.75E-06	5.011
CAP1	-5.90913	4.90E-05	4.3098
ERAL1	-5.91994	9.82E-05	4.00789
KIF2A	-6.0012	8.68E-05	4.06148
ERGIC1	-6.04059	5.39E-05	4.26841
EMD	-6.07974	7.70E-05	4.11351
TRMT112	-6.13967	3.73E-05	4.42829
PSIP1	-6.16646	0.00330928	2.48027
DDX20	-6.22884	1.63E-05	4.78781
SPCS3	-6.24168	0.000138216	3.85944
CHMP1B	-6.27281	0.0010552	2.97666
PRDX4	-6.30426	0.000579193	3.23718
PBXIP1	-6.33094	5.26E-05	4.27901
TMEM50A	-6.33756	0.000188946	3.72366
MVP	-6.35617	1.33E-05	4.87615
MRPL44	-6.37471	1.14E-05	4.9431
TAX1BP1	-6.39623	3.73E-05	4.42829
RFC1	-6.43104	8.80E-05	4.05552
PARK7	-6.4397	2.99E-05	4.52433
DNAJC9	-6.67775	8.07E-05	4.09313
RBM3	-6.70763	0.000186459	3.72942
GTF2F1	-6.79325	5.89E-05	4.22988
PYCR2	-6.8691	7.19E-05	4.14327
IGHV3-23	-6.9401	9.00E-05	4.04576
BSG	-6.97472	1.38E-05	4.86012
NDUFA6	-7.04171	6.72E-06	5.17263
ST13P4;ST13;ST13P5	-7.12267	0.000124519	3.90476
HINT1	-7.16433	8.27E-06	5.08249
HIST1H1B	-7.23276	6.21E-05	4.20691
MITD1	-7.44836	6.64E-05	4.17783
CSNK2B	-7.53487	1.50E-05	4.82391
AKR1D1	-7.57847	8.10E-06	5.09151
AGTRAP	-7.85745	4.22E-05	4.37469
LGALS1	-7.89292	4.46E-05	4.35067
KRT7	-7.89556	5.91E-06	5.22841
H1FX	-8.00911	4.34E-05	4.36251
CHMP2A	-8.0558	2.70E-06	5.56864
IgG H	-8.13504	6.18E-06	5.20901
IFI16	-8.23184	1.31E-05	4.88273
SDF2	-8.32311	9.32E-06	5.03058
C1QA	-8.33609	5.91E-06	5.22841
DEK	-8.86774	0.006827	2.16577
STOM	-8.87241	1.14E-05	4.9431
H2AFV;H2AFZ;HIST1H2AA;H2AFX	-9.13031	2.55E-05	4.59346
TMPO	-9.18367	1.63E-05	4.78781
C19orf53	-9.60348	3.92E-06	5.40671
SRP9	-9.69015	1.38E-05	4.86012
RPL39P5;RPL39	-10.86	8.93E-05	4.04915
